# Fungal hacking of the plant sex-determination pathway via interference with *AGL24* in *Silene latifolia*

**DOI:** 10.1101/2023.08.28.555088

**Authors:** Naoko Fujita, Michael E. Hood, Yuka Komoda, Takashi Akagi

**Affiliations:** Graduate School of Environmental and Life Science, Okayama University, Okayama, Japan; Amherst College, Amherst, Massachusetts, USA; Department of Sustainable Agriculture, College of Agriculture, Food and Environment Sciences, Rakuno Gakuen University, Hokkaido, Japan

## Abstract

Plants have evolved lineage-specific sex-determination systems that is determined not only by genetic factors, but also the surrounding environmental conditions, including interactions with pathogens. *Silene latifolia* is a model dioecious plant whose sexuality is genetically regulated by X/Y chromosomes; however, anther smut fungus mimics the plant Y chromosome and forcibly converts female plants to male. Here, transcriptome analyses of healthy or fungus-infected *S. latifolia* inflorescence meristems suggested that an orthologue of *AGL24* (*SlAGL24*), a flowering activator, is a key factor in sex conversion *via* fungus infection. Overexpression of *SlAGL24* in *Arabidopsis thaliana* suppressed stamen development, whereas knock-down of *SlAGL24* in *S. latifolia* converted males into hermaphrodites. Furthermore, *SlAGL24* expression affected sexual dimorphisms in *S. latifolia*. Our results propose an adaptive scenario wherein the anther smut fungus targets *SlAGL24*, as a master regulator connecting the fungal signal to sex determination, to confer male and potentially male-beneficial traits, effectively transmitting its teliospores.
