## Supplemental Table for "Fungal hacking of the plant sex-determination pathway via interference with *AGL24* in *Silene latifolia*": Fujita et al_supplementary_data_S1-2.xlsx

### Sheet: S1
No.	ID		Flower phenotype							No. of days to flower after sowing
		Genotype	Male	% of Male	Female	% of Female	Hermaohrodite	% of Hermaphrodite	Total number of flowers
1	AGL24-ALSV_SLMA_#1	F	0	0	9	1	0	0	9	80
2	AGL24-ALSV_SLMA_#2	F	0	0	11	1	0	0	11	322
3	AGL24-ALSV_SLMA_#3	F	0	0	10	1	0	0	10	80
4	AGL24-ALSV_SLMA_#4	M	20	1	0	0	0	0	20	101
5	AGL24-ALSV_SLMA_#5	F	0	0	10	1	0	0	10	101
6	AGL24-ALSV_SLMA_#6	F	0	0	30	1	0	0	30	108
7	AGL24-ALSV_SLMA_#7	M	10	1	0	0	0	0	10	94
8	AGL24-ALSV_SLGer_#1	M	90	1	0	0	0	0	90	98
9	AGL24-ALSV_SLGer_#2	F	0	0	7	1	0	0	7	115
10	AGL24-ALSV_SLGer_#3	M	10	1	0	0	0	0	10	94
11	AGL24-ALSV_SLGer_#4	M	10	1	0	0	0	0	10	87
12	AGL24-ALSV_SLGer_#5	M	56	1	0	0	0	0	56	82
13	AGL24-ALSV_SLGer_#6	F	0	0	17	1	0	0	17	94
14	AGL24-ALSV_SLGer_#7	M	30	0.857143	0	0	5	0.142857	35	80
15	AGL24-ALSV_SLGer_#8	F	0	0	10	1	0	0	10	87
16	AGL24-ALSV_SLGer_#9	F	0	0	10	1	0	0	10	115
17	AGL24-ALSV_SLGer_#10	F	0	0	10	1	0	0	10	115
18	AGL24-ALSV_SLGer_#11	F	0	0	10	1	0	0	10	87
19	AGL24-ALSV_SLGer_#12	F	0	0	27	1	0	0	27	98
20	AGL24-ALSV_SLGer_#13	M	44	1	0	0	0	0	44	98

### Sheet: S2
Sex ratio in a progeny derived from AGL24-ALSV induced hermaphroditic male (XY) self-pollination
Male (%)	Femle (%)	Total	p-value
12 (54.4%)	10 (45.5%)	n=22	p < 0.001*
*X2 test of male to female ratio =1:1
